# Metabolic Quadrivalency in RSeT Human Embryonic Stem Cells

**DOI:** 10.1101/2024.02.21.581486

**Authors:** Kevin G. Chen, Kyeyoon Park, Dragan Maric, Kory R. Johnson, Pamela G. Robey, Barbara S. Mallon

**Author notes:** **Correspondence:** (K.G.C.), (B.S.M.).

## Abstract

One of the most important properties of human embryonic stem cells (hESCs) is related to their pluripotent states. In our recent study, we identified a previously unrecognized pluripotent state induced by RSeT medium. This state makes primed hESCs resistant to conversion to naïve pluripotent state. In this study, we have further characterized the metabolic features in these RSeT hESCs, including metabolic gene expression, metabolomic analysis, and various functional assays. The commonly reported metabolic modes include glycolysis or both glycolysis and oxidative phosphorylation (i.e., metabolic bivalency) in pluripotent stem cells. However, besides the presence of metabolic bivalency, RSeT hESCs exhibited a unique metabolome with additional fatty acid oxidation and imbalanced nucleotide metabolism. This metabolic quadrivalency is linked to hESC growth independent of oxygen tension and restricted capacity for naïve reprogramming in these cells. Thus, this study provides new insights into pluripotent state transitions and metabolic stress-associated hPSC growth *in vitro*.
