## Supplementary material for "Metabolic Quadrivalency in RSeT Human Embryonic Stem Cells": Table S2

### Sheet: Ontology
Term	P-value	Adjusted P-value	Old P-value	Old Adjusted P-value	Odds Ratio	Combined Score	Genes
transaminase activity (GO:0008483)	1.40989e-07	1.60728e-05	0	0	127.769	2015.5	GOT1;AADAT;GOT2;BCAT1
pyruvate dehydrogenase (acetyl-transferring) kinase activity (GO:0004740)	9.66743e-07	5.51043e-05	0	0	331.75	4594.52	PDK3;PDK2;PDK1
oxidoreductase activity, acting on the aldehyde or oxo group of donors, disulfide as acceptor (GO:0016624)	3.36086e-06	0.000127713	0	0	165.858	2090.36	PDHA1;OGDH;PDHB
flavin adenine dinucleotide binding (GO:0050660)	5.64603e-06	0.000160912	0	0	22.5648	272.685	SQLE;NOS2;AOX1;PRODH;DLD
NAD binding (GO:0051287)	8.2343e-06	0.000187742	0	0	37.2341	435.907	GLUD1;BDH2;ALDH1B1;ALDH1A1
oxidoreductase activity, acting on the CH-NH group of donors, NAD or NADP as acceptor (GO:0016646)	4.25279e-05	0.000808031	0	0	55.2639	556.25	PYCR1;PYCR2;AASS
oxidoreductase activity, acting on single donors with incorporation of molecular oxygen, incorporation of two atoms of oxygen (GO:0016702)	7.55024e-05	0.00122961	0	0	44.2044	419.56	ALOX5;ALOX15B;IDO1
adenyl ribonucleotide binding (GO:0032559)	9.04463e-05	0.00128886	0	0	6.19313	57.6627	ACLY;GLUD1;GLUD2;PFKL;PGK1;PDK3;PYGL;PDK2
iron ion binding (GO:0005506)	0.000115966	0.00138879	0	0	17.849	161.751	ALOX5;AOX1;ACO2;ALOX15B
pyridoxal phosphate binding (GO:0030170)	0.000121824	0.00138879	0	0	36.8315	331.96	SDS;PYGM;PYGL
protein homodimerization activity (GO:0042803)	0.000176779	0.00172599	0	0	4.13858	35.7598	SDS;HMGCS1;NOS2;IMPA2;AADAT;IDH1;ODC1;AOX1;ENO1;PDK2;TYMP
1,4-alpha-oligoglucan phosphorylase activity (GO:0004645)	0.000211963	0.00172599	0	0	145.817	1233.48	PYGM;PYGL
oxidoreductase activity, acting on a sulfur group of donors, NAD(P) as acceptor (GO:0016668)	0.000211963	0.00172599	0	0	145.817	1233.48	PGK1;DLD
isocitrate dehydrogenase activity (GO:0004448)	0.000211963	0.00172599	0	0	145.817	1233.48	IDH1;IDH3A
ADP binding (GO:0043531)	0.000262562	0.00199547	0	0	27.6153	227.689	GLUD1;GLUD2;PGK1
leucine binding (GO:0070728)	0.000442432	0.00315233	0	0	87.4813	675.638	GLUD1;GLUD2
oxidoreductase activity, acting on paired donors, with incorporation or reduction of molecular oxygen, NAD(P)H as one donor, and incorporation of one atom of oxygen (GO:0016709)	0.000621815	0.00416982	0	0	20.0747	148.209	SQLE;NOS2;CYP4F2
carboxylic acid binding (GO:0031406)	0.000912909	0.00578176	0	0	17.4289	121.983	GLUD1;GLUD2;NOS2
AMP binding (GO:0016208)	0.00114479	0.00686875	0	0	48.591	329.084	PFKL;PYGL
purine ribonucleoside triphosphate binding (GO:0035639)	0.00136114	0.00743495	0	0	4.05102	26.7344	ACLY;GLUD1;GLUD2;PFKL;PGK1;PDK3;PYGL;PDK2
2 iron, 2 sulfur cluster binding (GO:0051537)	0.0013696	0.00743495	0	0	43.7297	288.32	AOX1;SDHB
aldehyde dehydrogenase (NAD+) activity (GO:0004029)	0.00161372	0.00836202	0	0	39.7522	255.576	ALDH1B1;ALDH1A1
4 iron, 4 sulfur cluster binding (GO:0051539)	0.00187699	0.00900832	0	0	36.4377	228.759	ACO2;SDHB
ATP binding (GO:0005524)	0.00189649	0.00900832	0	0	4.97845	31.2037	ACLY;PFKL;PGK1;PDK3;PYGL;PDK2
hydro-lyase activity (GO:0016836)	0.00214373	0.00946732	0	0	12.7276	78.2135	ENO1;ACO2;ENO3
aldehyde dehydrogenase [NAD(P)+] activity (GO:0004030)	0.00215921	0.00946732	0	0	33.6331	206.441	ALDH1B1;ALDH1A1
transition metal ion binding (GO:0046914)	0.00472124	0.0199341	0	0	3.618	19.3769	BHMT;SCO2;DHH;ALOX5;AOX1;ACO2;ALOX15B
carboxy-lyase activity (GO:0016831)	0.00507847	0.0206766	0	0	20.8121	109.945	GAD1;ODC1
FAD binding (GO:0071949)	0.0059857	0.02353	0	0	19.0005	97.2517	SQLE;PRODH
acetyltransferase activity (GO:0016407)	0.00968999	0.0356341	0	0	14.5619	67.5186	DBT;NAT8L
amino acid binding (GO:0016597)	0.00968999	0.0356341	0	0	14.5619	67.5186	NOS2;ASS1
lipase activity (GO:0016298)	0.0218331	0.0673386	0	0	9.28688	35.5161	FAAH;PLA2G10
nucleoside kinase activity (GO:0019206)	0.0230369	0.0673386	0	0	54.0842	203.933	TK2
alkane 1-monooxygenase activity (GO:0018685)	0.0230369	0.0673386	0	0	54.0842	203.933	CYP4F2
L-lactate dehydrogenase activity (GO:0004459)	0.0230369	0.0673386	0	0	54.0842	203.933	LDHC
leukotriene-B4 20-monooxygenase activity (GO:0050051)	0.0230369	0.0673386	0	0	54.0842	203.933	CYP4F2
ammonia-lyase activity (GO:0016841)	0.0230369	0.0673386	0	0	54.0842	203.933	SDS
cAMP-dependent protein kinase activity (GO:0004691)	0.0230369	0.0673386	0	0	54.0842	203.933	PRKACA
uridine transmembrane transporter activity (GO:0015213)	0.0230369	0.0673386	0	0	54.0842	203.933	SLC29A1
CoA carboxylase activity (GO:0016421)	0.0275809	0.0698716	0	0	43.2652	155.349	ACACA
cyclic nucleotide-dependent protein kinase activity (GO:0004690)	0.0275809	0.0698716	0	0	43.2652	155.349	PRKACA
lactate dehydrogenase activity (GO:0004457)	0.0275809	0.0698716	0	0	43.2652	155.349	LDHC
amidine-lyase activity (GO:0016842)	0.0275809	0.0698716	0	0	43.2652	155.349	ASL
thyroid hormone transmembrane transporter activity (GO:0015349)	0.0275809	0.0698716	0	0	43.2652	155.349	SLC16A2
fructose binding (GO:0070061)	0.0275809	0.0698716	0	0	43.2652	155.349	PFKL
hydrolase activity, acting on carbon-nitrogen (but not peptide) bonds, in linear amides (GO:0016811)	0.0289316	0.0703818	0	0	7.93287	28.1047	FAAH;GLS
1-alkyl-2-acetylglycerophosphocholine esterase activity (GO:0003847)	0.032104	0.0703818	0	0	36.0525	123.977	PLA2G10
S-methyltransferase activity (GO:0008172)	0.032104	0.0703818	0	0	36.0525	123.977	BHMT
patched binding (GO:0005113)	0.032104	0.0703818	0	0	36.0525	123.977	DHH
phosphofructokinase activity (GO:0008443)	0.032104	0.0703818	0	0	36.0525	123.977	PFKL
pyrimidine nucleoside transmembrane transporter activity (GO:0015214)	0.032104	0.0703818	0	0	36.0525	123.977	SLC29A1
nitric-oxide synthase binding (GO:0050998)	0.032104	0.0703818	0	0	36.0525	123.977	NOS1AP
nucleoside transmembrane transporter activity (GO:0005337)	0.0366063	0.0745199	0	0	30.9006	102.205	SLC29A1
aldehyde-lyase activity (GO:0016832)	0.0366063	0.0745199	0	0	30.9006	102.205	PDXDC1
arginine binding (GO:0034618)	0.0366063	0.0745199	0	0	30.9006	102.205	NOS2
retinal dehydrogenase activity (GO:0001758)	0.0366063	0.0745199	0	0	30.9006	102.205	ALDH1A1
oxidoreductase activity, acting on paired donors, with incorporation or reduction of molecular oxygen, reduced iron-sulfur protein as one donor, and incorporation of one atom of oxygen (GO:0016713)	0.0410878	0.07939	0	0	27.0367	86.3023	CYP4F2
oxidoreductase activity, acting on the CH-NH2 group of donors, oxygen as acceptor (GO:0016641)	0.0410878	0.07939	0	0	27.0367	86.3023	IL4I1
bile acid binding (GO:0032052)	0.0410878	0.07939	0	0	27.0367	86.3023	PYGL
UDP-glucosyltransferase activity (GO:0035251)	0.0455488	0.0865426	0	0	24.0314	74.2323	GYS1
hydrolase activity, acting on carbon-nitrogen (but not peptide) bonds, in linear amidines (GO:0016813)	0.0499892	0.0919156	0	0	21.6272	64.7939	AGMAT
FMN binding (GO:0010181)	0.0499892	0.0919156	0	0	21.6272	64.7939	NOS2
acylglycerol lipase activity (GO:0047372)	0.0588088	0.104753	0	0	18.0208	51.0614	FAAH
NAD+ binding (GO:0070403)	0.0588088	0.104753	0	0	18.0208	51.0614	GLUD1
oxidoreductase activity, acting on the CH-OH group of donors, NAD or NADP as acceptor (GO:0016616)	0.0620464	0.107764	0	0	5.12527	14.2476	LDHC;BDH2
5'-nucleotidase activity (GO:0008253)	0.0631881	0.107764	0	0	16.6338	45.9365	NT5C2
cadherin binding (GO:0045296)	0.063335	0.107764	0	0	2.76857	7.63936	PDXDC1;IDH1;FASN;ENO1
nucleotidase activity (GO:0008252)	0.0718865	0.117072	0	0	14.4145	37.9486	NT5C2
arachidonic acid epoxygenase activity (GO:0008392)	0.0718865	0.117072	0	0	14.4145	37.9486	CYP4F2
calcium-dependent phospholipase A2 activity (GO:0047498)	0.0718865	0.117072	0	0	14.4145	37.9486	PLA2G10
carboxylic ester hydrolase activity (GO:0052689)	0.0736538	0.118261	0	0	4.63245	12.0832	FAAH;PLA2G10
oxidoreductase activity, acting on the CH-CH group of donors, NAD or NADP as acceptor (GO:0016628)	0.080505	0.127466	0	0	12.7174	32.0407	BDH2
arachidonic acid monooxygenase activity (GO:0008391)	0.0847845	0.132403	0	0	12.0103	29.637	CYP4F2
oxidoreductase activity, acting on the aldehyde or oxo group of donors, NAD or NADP as acceptor (GO:0016620)	0.0890443	0.137176	0	0	11.3776	27.518	ALDH1A1
metal ion binding (GO:0046872)	0.0932632	0.139927	0	0	2.15232	5.10602	DHH;IDH1;PLA2G10;ALOX15B;IDH3A
N-acetyltransferase activity (GO:0008080)	0.0932844	0.139927	0	0	10.8082	25.638	NAT8L
kinase activity (GO:0016301)	0.0958069	0.141844	0	0	3.95544	9.27718	NMRK1;PGK1
protein kinase A regulatory subunit binding (GO:0034237)	0.0975051	0.142507	0	0	10.293	23.9605	PRKACA
monocarboxylic acid transmembrane transporter activity (GO:0008028)	0.122424	0.174454	0	0	8.00322	16.8089	SLC16A2
protein serine/threonine/tyrosine kinase activity (GO:0004712)	0.122424	0.174454	0	0	8.00322	16.8089	PRKACA
phospholipase A2 activity (GO:0004623)	0.12651	0.178052	0	0	7.717	15.9544	PLA2G10
monocarboxylic acid binding (GO:0033293)	0.134627	0.187164	0	0	7.20181	14.4414	PYGL
magnesium ion binding (GO:0000287)	0.147831	0.203045	0	0	3.01633	5.76628	IDH1;IDH3A
estrogen receptor binding (GO:0030331)	0.150637	0.204436	0	0	6.35326	12.026	PPARGC1B
NADP binding (GO:0050661)	0.154593	0.207337	0	0	6.17143	11.5218	NOS2
sodium channel regulator activity (GO:0017080)	0.158531	0.210146	0	0	5.9997	11.0503	GPD1L
pentosyltransferase activity (GO:0016763)	0.162451	0.212867	0	0	5.83725	10.6085	TYMP
N-acyltransferase activity (GO:0016410)	0.166353	0.215503	0	0	5.68335	10.1939	NAT8L
copper ion binding (GO:0005507)	0.189391	0.24259	0	0	4.90687	8.16475	SCO2
amino acid transmembrane transporter activity (GO:0015171)	0.204398	0.258904	0	0	4.49706	7.13992	SLC16A2
nuclear receptor coactivator activity (GO:0030374)	0.21913	0.269958	0	0	4.15029	6.30052	PPARGC1B
GTP binding (GO:0005525)	0.219462	0.269958	0	0	2.31768	3.51494	GLUD1;GLUD2
calcium ion binding (GO:0005509)	0.220229	0.269958	0	0	1.89005	2.85981	DHH;PLA2G10;ALOX15B
secondary active transmembrane transporter activity (GO:0015291)	0.230002	0.278938	0	0	3.92332	5.76598	SLC16A2
carboxylic acid transmembrane transporter activity (GO:0046943)	0.233592	0.280311	0	0	3.85307	5.60304	SLC16A2
guanyl ribonucleotide binding (GO:0032561)	0.26241	0.311612	0	0	2.04178	2.73158	GLUD1;GLUD2
phospholipase activity (GO:0004620)	0.288839	0.33946	0	0	2.99441	3.71872	PLA2G10
phosphotransferase activity, alcohol group as acceptor (GO:0016773)	0.295462	0.3437	0	0	2.91319	3.55181	NMRK1
acyltransferase activity, transferring groups other than amino-acyl groups (GO:0016747)	0.29875	0.344015	0	0	2.8742	3.47246	DBT
heme binding (GO:0020037)	0.346293	0.394749	0	0	2.39336	2.53809	NOS2
ubiquitin protein ligase binding (GO:0031625)	0.349734	0.394749	0	0	1.64158	1.72462	DBT;PRKACA
kinase binding (GO:0019900)	0.362659	0.405324	0	0	1.4155	1.43573	GYS1;PFKL;PRKACA
ubiquitin-like protein ligase binding (GO:0044389)	0.3782	0.41859	0	0	1.54058	1.49796	DBT;PRKACA
nuclear receptor binding (GO:0016922)	0.429347	0.470631	0	0	1.80745	1.52818	PPARGC1B
zinc ion binding (GO:0008270)	0.464818	0.504659	0	0	1.28795	0.986713	BHMT;DHH
protein serine/threonine kinase activity (GO:0004674)	0.477062	0.513067	0	0	1.25731	0.930546	PDK3;PRKACA
GTPase binding (GO:0051020)	0.609979	0.649884	0	0	1.07103	0.529444	ENO1
RNA binding (GO:0003723)	0.645062	0.680899	0	0	0.911675	0.399687	CS;FASN;GOT2;ENO1;PPARGC1B;ASS1
GTPase regulator activity (GO:0030695)	0.664568	0.695053	0	0	0.921805	0.376666	ALDH1A1
protein kinase binding (GO:0019901)	0.685735	0.71067	0	0	0.84611	0.319207	GYS1;PRKACA
DNA-binding transcription repressor activity, RNA polymerase II-specific (GO:0001227)	0.699066	0.717959	0	0	0.837681	0.299899	ENO1
GTPase activator activity (GO:0005096)	0.793888	0.808064	0	0	0.635042	0.146576	ALDH1A1
transcription cis-regulatory region binding (GO:0000976)	0.925323	0.933511	0	0	0.383985	0.0298022	ENO1
RNA polymerase II transcription regulatory region sequence-specific DNA binding (GO:0000977)	0.998581	0.998581	0	0	0.148468	0.000210776	ENO1
