## Supplementary material for "Metabolic Quadrivalency in RSeT Human Embryonic Stem Cells": Table S4

### Sheet: Enrichment values
Category	k	m	n	N	Enrichment
Fatty Acid Metabolism (Acyl Choline)	3	3	78	638	8.47
Folate Metabolism	1	1	78	638	8.27
Phosphatidic acid (PA)	1	1	78	638	8.27
Advanced Glycation End-product	1	1	78	638	8.27
Partially Characterized Molecules	1	1	78	638	8.27
Primary Bile Acid Metabolism	4	5	78	638	6.84
Secondary Bile Acid Metabolism	2	3	78	638	5.57
Lactosylceramides (LCER)	2	4	78	638	4.17
Dihydroceramides	1	2	78	638	4.13
Gamma-glutamyl Amino Acid	6	13	78	638	4.01
Dipeptide	6	14	78	638	3.71
Benzoate Metabolism	1	3	78	638	2.75
Riboflavin Metabolism	1	3	78	638	2.75
Sphingomyelins	7	23	78	638	2.64
Hexosylceramides (HCER)	2	8	78	638	2.07
Sphingolipid Synthesis	1	4	78	638	2.06
Sphingosines	1	4	78	638	2.06
Fatty Acid Metabolism (also BCAA Metabolism)	1	4	78	638	2.06
Purine Metabolism, Adenine containing	3	13	78	638	1.92
Lysine Metabolism	3	13	78	638	1.92
Leucine, Isoleucine and Valine Metabolism	4	18	78	638	1.86
Pantothenate and CoA Metabolism	1	5	78	638	1.64
Fructose, Mannose and Galactose Metabolism	1	5	78	638	1.64
Endocannabinoid	1	5	78	638	1.64
Dihydrosphingomyelins	1	5	78	638	1.64
Lysoplasmalogen	1	5	78	638	1.64
Methionine, Cysteine, SAM and Taurine Metabolism	3	16	78	638	1.55
Glutathione Metabolism	2	12	78	638	1.37
Alanine and Aspartate Metabolism	1	6	78	638	1.37
Vitamin B6 Metabolism	1	6	78	638	1.37
Fatty Acid, Dicarboxylate	1	6	78	638	1.37
Purine Metabolism, (Hypo)Xanthine/Inosine containing	1	7	78	638	1.17
Nicotinate and Nicotinamide Metabolism	1	7	78	638	1.17
Tyrosine Metabolism	1	7	78	638	1.17
Long Chain Polyunsaturated Fatty Acid (n3 and n6)	2	15	78	638	1.09
Food Component/Plant	1	8	78	638	1.02
Purine Metabolism, Guanine containing	1	8	78	638	1.02
Glycolysis, Gluconeogenesis, and Pyruvate Metabolism	1	9	78	638	0.91
Ceramides	1	9	78	638	0.91
Pyrimidine Metabolism, Uracil containing	1	10	78	638	0.82
Fatty Acid, Monohydroxy	1	11	78	638	0.74
Glutamate Metabolism	1	11	78	638	0.74
Diacylglycerol	1	32	78	638	0.25
Pentose Phosphate Pathway	0	1	78	638	-0.00
Fatty Acid Metabolism (Acyl Carnitine, Short Chain)	0	1	78	638	-0.00
Guanidino and Acetamido Metabolism	0	1	78	638	-0.00
Biotin Metabolism	0	1	78	638	-0.00
Fatty Acid, Dihydroxy	0	1	78	638	-0.00
Ceramide PEs	0	1	78	638	-0.00
Corticosteroids	0	1	78	638	-0.00
Purine and Pyrimidine Metabolism	0	1	78	638	-0.00
Pterin Metabolism	0	1	78	638	-0.00
Mevalonate Metabolism	0	1	78	638	-0.00
Acetylated Peptides	0	1	78	638	-0.00
Fatty Acid Metabolism	0	1	78	638	-0.00
Pyrimidine Metabolism, Thymine containing	0	2	78	638	-0.00
Fatty Acid, Branched	0	2	78	638	-0.00
Tocopherol Metabolism	0	2	78	638	-0.00
Inositol Metabolism	0	2	78	638	-0.00
Oxidative Phosphorylation	0	2	78	638	-0.00
Vitamin A Metabolism	0	2	78	638	-0.00
Fatty Acid Synthesis	0	2	78	638	-0.00
Thiamine Metabolism	0	2	78	638	-0.00
Carnitine Metabolism	0	2	78	638	-0.00
Glycogen Metabolism	0	3	78	638	-0.00
Creatine Metabolism	0	3	78	638	-0.00
Glycerolipid Metabolism	0	3	78	638	-0.00
Pyrimidine Metabolism, Orotate containing	0	3	78	638	-0.00
Phosphatidylserine (PS)	0	3	78	638	-0.00
Fatty Acid Metabolism (Acyl Carnitine, Hydroxy)	0	3	78	638	-0.00
Ascorbate and Aldarate Metabolism	0	4	78	638	-0.00
Hemoglobin and Porphyrin Metabolism	0	4	78	638	-0.00
Fatty Acid Metabolism (Acyl Carnitine, Monounsaturated)	0	4	78	638	-0.00
Fatty Acid Metabolism (Acyl Carnitine, Long Chain Saturated)	0	4	78	638	-0.00
Phosphatidylglycerol (PG)	0	4	78	638	-0.00
Phenylalanine Metabolism	0	4	78	638	-0.00
Tryptophan Metabolism	0	5	78	638	-0.00
Medium Chain Fatty Acid	0	5	78	638	-0.00
Chemical	0	5	78	638	-0.00
Nucleotide Sugar	0	6	78	638	-0.00
Glycine, Serine and Threonine Metabolism	0	6	78	638	-0.00
Histidine Metabolism	0	6	78	638	-0.00
Sterol	0	6	78	638	-0.00
Phosphatidylinositol (PI)	0	6	78	638	-0.00
Pyrimidine Metabolism, Cytidine containing	0	7	78	638	-0.00
Pentose Metabolism	0	7	78	638	-0.00
Long Chain Monounsaturated Fatty Acid	0	8	78	638	-0.00
TCA Cycle	0	8	78	638	-0.00
Plasmalogen	0	8	78	638	-0.00
Long Chain Saturated Fatty Acid	0	8	78	638	-0.00
Polyamine Metabolism	0	8	78	638	-0.00
Phospholipid Metabolism	0	9	78	638	-0.00
Aminosugar Metabolism	0	10	78	638	-0.00
Fatty Acid Metabolism (Acyl Carnitine, Polyunsaturated)	0	11	78	638	-0.00
Urea cycle; Arginine and Proline Metabolism	0	13	78	638	-0.00
Phosphatidylethanolamine (PE)	0	14	78	638	-0.00
Phosphatidylcholine (PC)	0	18	78	638	-0.00
Monoacylglycerol	0	22	78	638	-0.00
Lysophospholipid	0	24	78	638	-0.00
Notes:
k = the number of significant metabolites in the pathway
m = the number of metabolites in the pathway
n = the total number of significant metabolites
N = the total number of metabolites.
